# Massive Multiplexing of Spatially Resolved Single Neuron Projections with Axonal BARseq

**DOI:** 10.1101/2023.02.18.528865

**Authors:** Li Yuan, Xiaoyin Chen, Huiqing Zhan, Henry L. Gilbert, Anthony M. Zador

## Abstract

Neurons in the cortex are heterogeneous, sending diverse axonal projections to multiple brain regions. Unraveling the logic of these projections requires single-neuron resolution. Although a growing number of techniques have enabled high-throughput reconstruction, these techniques are typically limited to dozens or at most hundreds of neurons per brain, requiring that statistical analyses combine data from different specimens. Here we present axonal BARseq, a high-throughput approach based on reading out nucleic acid barcodes using *in situ* RNA sequencing, which enables analysis of even densely labeled neurons. As a proof of principle, we have mapped the long-range projections of >8,000 mouse primary auditory cortex neurons from a single brain. We identified major cell types based on projection targets and axonal trajectory. The large sample size enabled us to systematically quantify the projections of intratelencephalic (IT) neurons, and revealed that individual IT neurons project to different layers in an area-dependent fashion. Axonal BARseq is a powerful technique for studying the heterogeneity of single neuronal projections at high throughput within individual brains.
