## Supplementary material for "Massive Multiplexing of Spatially Resolved Single Neuron Projections with Axonal BARseq": SupTable 1

### Sheet: Sheet2
Seciton	Round	Batch	SlideID	AudC	AudI	Thal	VisI	VisC	Str	SupCol	Note			Updated 02022023
1	7	1	1L	X	X		X	X	X
2	7	1	1R	X	X		X	X	X
3	7	2	2L	X	X		X	X	X
4	7	2	2R	X	X		X	X	X
5	7	1	3L	X	X		X	X	X
6	7	1	3R	X	X		X	X	X
7	6	1	4L	X	X	X	X	X	X
8	6	1	4R	X	X	X	X	X	X
9	6	2	5L	X	X		X	X	X
10	6	2	5R	X	X		X	X	X
11	6	1	6L	X	X	X	X	X	X
12	6	1	6R	X	X	X	X	X	X
13	4	2	7L	X	X	X	X	X	X
14	4	2	7R	X	X	X	X	X	X
15	2	1	8L	X	X	X	X		X
16	2	1	8R	X	X	X	X		X
17	5	1	9L	X	X	X	X	X	X
18	5	1	9R	X	X	X	X	X	X
19	3	2	10L	X	X	X	X	X	X
20	3	2	10R	X	X	X	X	X	X
21	6	2	11L	X	X	X	X	X	X
22	6	2	11R	X	X	X	X	X	X
23	4	1	11.5L	X	X	X	X		X
24	4	1	11.5R	X	X	X	X		X
25	2	2	12L	X	X	X	X		X
26	2	2	12R	X	X	X	X		X
27	5	2	13L	X	X	X	X	X	X
28	5	2	13R	X	X	X	X	X	X
29	3	1	14L	X	X	X	X	X	X
30	3	1	14R	X	X	X	X	X	X
31	1	1	15L	X	X	X	X
32	1	1	15R	X	X	X	X
33	4	2	16L	X	X	X	X	X	X
34	4	2	16R	X	X	X	X	X	X
35	2	1	17L	X	X	X	X
36	2	1	17R	X	X	X
37	5	1	18L	X	X	X	X	X
38	5	1	18R	X	X	X	X	X
39	3	2	19L	X	X	X	X	X
40	3	2	19R	X	X	X	X	X
41	1	2	20L	X	X	X	X
42	1	2	20R	X	X	X	X
43	4	1	21L	X	X	X	X	X
44	4	1	21R	X	X	X	X	X
45	2	2	22L	X	X	X	X
46	2	2	22R	X	X	X	X
47	5	2	23L	X	X	X	X	X
48	5	2	23R	X	X	X	X	X
49	3	1	24L	X	X	X	X	X
50	3	1	24R	X	X	X	X	X
51	1	1	25L	X	X	X	X
52	1	1	25R	X	X	X	X
53	4	2	26L	X	X	X	X	X
54	4	2	26R	X	X	X	X	X
55	2	1	27L	X	X	X	X
56	2	1	27R	X	X	X	X
57	5	1	28L	X	X	X	X	X
58	5	1	28R	X	X	X	X	X
59	3	2	29L	X	X	X	X	X
60	3	2	29R	X	X	X	X	X
61	1	2	30L	X	X	X	X
62	1	2	30R	X	X	X	X
63	4	1	31L	X	X	X	X	X
64	4	1	31R	X	X	X	X	X
65	2	2	32L	X	X	X	X
66	2	2	32R	X	X	X	X
67	5	2	33L	X	X	X	X	X		X
68	5	2	33R	X	X	X	X	X		X
69	3	1	34L	X	X	X	X	X
70	3	1	34R	X	X	X	X	X
71	1	1	35L	X	X	X	X
72	1	1	35R	X	X	X	X
73	4	2	36L	X	X	X	X	X		X
74	4	2	36R	X	X	X	X	X		X
75	2	1	37L	X	X	X	X
76	2	1	37R	X	X	X	X				37R Vis was excluded during alignment
77	5	1	38L	X	X	X	X	X		X
78	5	1	38R	X	X	X	X	X		X
79	3	2	39L	X	X	X	X	X
80	3	2	39R	X	X	X	X	X
81	1	2	40L	X	X	X	X
82	1	2	40R	X	X	X	X
83	4	1	41L	X	X	X	X	X		X
84	4	1	41R	X	X	X	X	X		X
85	2	2	42L	X	X	X	X
86	2	2	42R	X	X	X
87	5	2	43L	X	X	X	X	X		X
88	5	2	43R	X	X	X	X	X		X
89	3	1	44L	X	X	X	X
90	3	1	44R	X	X	X	X
91	6	1	45L	X	X	X	X	X		X
92	6	1	45R	X	X	X	X	X		X
93	6	2	46L	X	X	X	X	X		X
94	6	2	46R	X	X	X	X	X		X
95	6	1	47L	X	X	X	X	X		X
96	6	1	47R	X	X	X	X	X		X
97	6	2	48L	X	X	X	X	X		X
98	6	2	48R	X	X	X	X	X		X
99	7	2	49L	X	X	X	X			X
100	7	2	49R	X	X	X	X			X
101	7	1	50L	X	X	X	X			X
102	7	1	50R	X	X	X	X			X
103	7	2	51L	X	X	X	X			X
104	7	2	51R	X	X		X			X
105	7	1	52L	X	X	X	X			X
106	7	1	52R		X	X	X			X
107	7	2	53L	X	X	X	X			X
108	7	2	53R	X	X		X				Excluded during registration
