## Supplementary material for "Massive Multiplexing of Spatially Resolved Single Neuron Projections with Axonal BARseq": SupTable 2

### Sheet: Reagents
	Cat number	Vendor
SINV production
mMESSAGE mMACHINE SP6 Transcription Kit	AM1340	Thermo Fisher Scientific
Lipofectamine 2000 Transfection Reagent	11668027	Thermo Fisher Scientific
Sample preparation
Hyberization chamber (HybriWell Sealing System)	HBW2222FL	Grace bio-labs
Pepsin	P7012	Sigma
RiboLock RNase Inhibitor	EO0381	Thermo Fisher Scientific
BSA	B9000S	NEB
SuperScript IV	18090200	Thermo Fisher Scientific
RevertAid H Minus Reverse Transcriptase	EP0452	Thermo Fisher Scientific
RNAse H	Y9220L	Enzymatics
BS(PEG)9	21582	Thermo Fisher Scientific
Ampligase DNA Ligase	A0110K	Lucigen
Ampligase 10X Reaction Buffer	A1905B	Lucigen
Phusion High-Fidelity DNA Polymerase	F-530L	Thermo Fisher Scientific
Aminoallyl-dUTP Solution (50 mM)	R1101	Thermo Fisher Scientific
EquiPhi29 DNA Polymerase	A39392	Thermo Fisher Scientific
Immunohistochemistry
vGlut2 antibody	135 403	SYSY
Goat anti-Rabbit IgG (H+L) Secondary Antibody, Alexa Fluor® 647 conjugate	A-21245	Invitorgen
In situ sequencing
HiSeq Rapid SBS Kit v2	15059958	Illumina
Iodoacetamide	90034	Thermo Fisher Scientific
FISH
RNAscope® Probe- EGFP	400281	ACDbio
RNAscope® Fluorescent Multiplex Detection Reagents	320851	ACDbio
Updated: 02052023

### Sheet: Oligos
Name	Sequence (5' --> 3')	Note
XC1215	/5AmMC12/T+AC+AG+CT+AG+CG+GT+GGTCGTACCTCACGACG	RT primer
XC1164	/5phos/gtactgcggccgctacctaaTCCTCTATGATTACTGACTGCGTCTATTTAGTGGAGCCATTGCTATCTTCTTacacgacgctcttccgatct	Padlock
XC92	/5TYE563/CCTCTATGATTACTGACTGCGTCTa	Probe
LYO5	/5phos/gtactgcggccgctacctaaTCCTCTATGATTACTGACTGCGTCTATTTAGTGGAGCCATTGCTATCTTCTTacgacgctcttccgatct	Padlock
LYO23	CTGACTGCGTCTATTTAGTGGAGCCATTGCTATCTTCTTacgacgctcttccgatct	Sequencing primer
Updated: 02052023

### Sheet: Optics
Imaging channels	Laser	Excitation filter	Dichoric	Emission filter
DAPI	405	zet402/468/555/640	zt402/468/555/640rpc-uf2	zet402/468/555/640m
GFP	470	zet402/468/555/640	zt402/468/555/640rpc-uf2	FF01-525/30-25
Atto 550	555	zet402/468/555/640	zt402/468/555/640rpc-uf2	FF01-585/11-25
Alexa 647	640	zet402/468/555/640	Di03-R635-t1	FF01-676/29-25
Illumina G	520	zet443-518x	zt443-518rpc-uf2	FF01-565/24-25
Illumina T	555	zet402/468/555/640	zt402/468/555/640rpc-uf2	FF01-585/11-25
Illumina A	640	zet402/468/555/640	Di03-R635-t1	FF01-676/29-25
Illumina C	640	zet402/468/555/640	Di03-R635-t1	FF01-725/40-25
Updated: 02052023
