## Supplementary material for "Massive Multiplexing of Spatially Resolved Single Neuron Projections with Axonal BARseq": SupTable 3

### Sheet: Protocol difference
		axonal BARseq	BARseq (2019)
Step
Tissue preparation	Perfusion	4% PFA in 1XPBS	1XPBS
	Tissue dissection	/	Cut out the injection site after perfusion
	Post-fixation at 4 °C	1 day	8 hr
	Section thickness	20 µm	14 µm
	Mounting	UV-solidified glue	Tape-transfer system (tape + UV-solidified glue)
Pre-treatment	Wash buffer	1% PBSTE	0.5% PBST
	Heat treatment	65 °C for 8-9 min	/
		Pepsin treatment after ethanol dehydration	Pepsin treatment before ethanol dehydration
	100% ethanol incubation	Overnight	1 hour
	Pepsin digestion	In 4 mM HCl (~pH 3) for 30-40 min at 33 °C	In 0.1 M HCl for ~3 min at room temperature
Reverse transcription (RT)	Additional wash	Wash with reaction buffer before RT	/
	RT enzyme	Superscript IV	ReverseAid RT
	Temperature	45 °C	37 °C
	Number of RT reactions	2	1
	Wash buffer after RT	0.2% PBST	0.5% PBST
Crosslinking	BS(PEG)9 concentration	25 mM	50 mM
	Duration	30 min	1 hr
Gapfilling	Padlock probe	LYO5	XC1146
	Phusion DNA polymerase	0.0125 U/µL	0.2 U/µL
	RiboLock RNase inhibitor	/	1 U/µL
Rolling circle amplification (RCA)	aadUTP concentration	120 µM	20 µM
	Glycerol	/	0.05
	RCA enzyme	EquiPhi29	Phi29
	RCA temperature	37 °C	Room temperature
	Number of RCA reactions	3	1
	Number of crosslinking after RCA	3	1
Pre-sequencing treatment	Heat treatment	2X SSC, 80% formamide at 65 °C for 15 min	/
	Sequencing primer	LYO23	XC1164
In situ sequencing	Number of blocking steps	CRM treatment and one blocking before Seq01	Blocking after every CRM treatment during sequencing
	Blocking reagent	Iodoacetamide	MMTS
	Additional wash	1% TT with 5 mM EDTA after incorportion reaction	/
	Wash bfuffer after IRM	1% TT	0.5% PBST
	CRM incubation	4 min	2 min
1% PBSTE: 1XPBS with 1% Tween-20 and 5 mM EDTA
0.5% PBST: 1XPBS with 0.5% Tween-20
0.2% PBST: 1XPBS with 0.2% Tween-20
1% TT: 20 mM Tris pH 8.0 with 1% Tween-20
