## Supplementary material for "Massive Multiplexing of Spatially Resolved Single Neuron Projections with Axonal BARseq": SupTable 4

### Sheet: ExptNum
Fig number	Cell type	Expt number	Line	Note / injection site
SupFig 7A left	WT	562671482	Emx1-IRES-Cre
SupFig 7A right SupFig. 7B	ET	606100558	Rbp4-Cre_KL100
		182090318	Rbp4-Cre_KL100
		293820681	Sim1-Cre_KJ18
	CT	266963362	Ntsr1-Cre_GN220
		553092069	Ntsr1-Cre_GN220
		124060405	Syt6-Cre_KI148
SupFig. 7B	WT	562671482	Emx1-IRES-Cre
		576332845	Emx1-IRES-Cre
		554421791	Emx1-IRES-Cre
		158314278	C57BL/6J
		120491896	C57BL/6J
		100149109	C57BL/6J
		115958825	C57BL/6J
SupFig. 8A	WT	158314278	C57BL/6J
SupFig. 8B-E	WT	562671482	Emx1-IRES-Cre
		576332845	Emx1-IRES-Cre
		554421791	Emx1-IRES-Cre
		158314278	C57BL/6J
		120491896	C57BL/6J	Excluded MedI and MedC, due to low intensity
		100149109	C57BL/6J
		115958825	C57BL/6J
		116903230	C57BL/6J	Excluded MedC, due to low intensity
		139519496	C57BL/6J
		180073473	C57BL/6J	Excluded MedI and MedC, due to low intensity
		112881858	C57BL/6J	Excluded MedC, due to low intensity
SupFig. 9E		114752488	Nr5a1-Cre	Excluded MedC, due to low intensity
		287223629	Rorb-IRES2-Cre
		166268376	Scnn1a-Tg3-Cre	Excluded MedC and LatC, due to low intensity
		606100558	Rbp4-Cre_KL100
		182090318	Rbp4-Cre_KL100
		303582161	Tlx3-Cre_PL56	Excluded MedI and MedC, due to low intensity
SupFig. 9F		182090318	Rbp4-Cre_KL100	AUDp
		297652799	Rbp4-Cre_KL100	SSp-ll
SupFig. 10A top	WT	139519496		AUDd
SupFig. 10A bottom		112881858		AUDv
SupFig. 10B	ET	182090318	Rbp4-Cre_KL100	AUDp
		293820681	Sim1-Cre_KJ18	AUDp
	CT	266963362	Ntsr1-Cre_GN220	AUDp
		553092069	Ntsr1-Cre_GN220	AUDp
		124060405	Syt6-Cre_KI148	AUDp
	ET	299784429	Sim1-Cre_KJ18	SSp-tr
	CT	304641170	Ntsr1-Cre_GN220	SSp-tr
	ET	647806688	Rbp4-Cre_KL100	SSp-bfd
		648253235	Rbp4-Cre_KL100	SSp-bfd
		272735030	Rbp4-Cre_KL100	SSp-bfd
		183171679	Rbp4-Cre_KL100	SSp-bfd
		298760261	Sim1-Cre_KJ18	SSp-bfd
	CT	166533924	Ntsr1-Cre_GN220	SSp-bfd
		538079359	Ntsr1-Cre_GN220	SSp-bfd
		297628576	Ntsr1-Cre_GN220	SSp-bfd
		557826519	Ntsr1-Cre_GN220	SSp-bfd
		159321097	Ntsr1-Cre_GN220	SSp-bfd
	ET	646525156	Rbp4-Cre_KL100	RSPagl
		593018150	Rbp4-Cre_KL100	RSPagl
		168164230	Rbp4-Cre_KL100	RSPagl
	CT	585021827	Ntsr1-Cre_GN220	RSPagl
		585760423	Ntsr1-Cre_GN220	RSPagl
		267032286	Syt6-Cre_KI148	RSPagl
	ET	523718075	Rbp4-Cre_KL100	RSPd
	CT	159554010	Ntsr1-Cre_GN220	RSPd
		543680289	Ntsr1-Cre_GN220	RSPd
	ET	166054929	Rbp4-Cre_KL100	RSPv
		159832064	Rbp4-Cre_KL100	RSPv
		249396394	Rbp4-Cre_KL100	RSPv
		303784745	Rbp4-Cre_KL100	RSPv
	CT	176497015	Syt6-Cre_KI148	RSPv
		168363168	Syt6-Cre_KI148	RSPv
		157711043	Syt6-Cre_KI148	RSPv
	ET	167794131	Rbp4-Cre_KL100	VISal
		524666904	Rbp4-Cre_KL100	VISal
	CT	544488964	Ntsr1-Cre_GN220	VISal
	ET	524667618	Rbp4-Cre_KL100	VISam
		159753308	Rbp4-Cre_KL100	VISam
		293821389	Sim1-Cre_KJ18	VISam
	CT	156671933	Ntsr1-Cre_GN220	VISam
		528963283	Ntsr1-Cre_GN220	VISam
	ET	495562600	Rbp4-Cre_KL100	VISl
	CT	297629988	Ntsr1-Cre_GN220	VISl
		287036898	Ntsr1-Cre_GN220	VISl
		495875751	Ntsr1-Cre_GN220	VISl
		159224478	Syt6-Cre_KI148	VISl
	ET	294482052	Rbp4-Cre_KL100	VISp
		482578964	Rbp4-Cre_KL100	VISp
		266250195	Rbp4-Cre_KL100	VISp
		530555292	Rbp4-Cre_KL100	VISp
		530574594	Rbp4-Cre_KL100	VISp
	CT	297629282	Ntsr1-Cre_GN220	VISp
		478257959	Ntsr1-Cre_GN220	VISp
		523714193	Ntsr1-Cre_GN220	VISp
		539738599	Ntsr1-Cre_GN220	VISp
		539739321	Ntsr1-Cre_GN220	VISp
SupFig. 10C	WT	562674923	Emx1-IRES-Cre	RSPagl
		112229103		RSPagl
		562521707	Emx1-IRES-Cre	RSPd
		272916915		RSPd
		112424813		RSPd
		100140949		RSPv
		100148142		RSPv
		591535205	Emx1-IRES-Cre	RSPv
		100141473		SSp-bfd
		100142655		SSp-bfd
		127866392		SSp-bfd
		112882565		SSp-bfd
		100141495		SSp-tr
		139519496		AUDd
		120491896		AUDp
		100149109		AUDp
		112881858		AUDv
		120437703		VISal
		126861679		VISam
		100148503		VISam
		114250546		VISl
		562520963	Emx1-IRES-Cre	VISl
		146077302		VISpm
		657042668	Emx1-IRES-Cre	VISp
updated: 02/17/2023
