## Supplementary material for "Massive Multiplexing of Spatially Resolved Single Neuron Projections with Axonal BARseq": SupTable 5

### Sheet: Sheet1
Data distribution
Last updated: 02/21/2024
Note: In certain analyses, we employed methods such as bootstrapping, k-means clustering, and random assignment (see Methods). As a result, there is a small degree of variability in each run.
Fig. 4F The fractions of superficial and inferior projections to different areas from a single cell.
Med	Sup
	Inf
Lat	Sup
	Inf
Fraction		0.00217539	0.000407886	0.136098	0.690415	0.0660775	0.06431	0.00707002	0.0334466
SupFig. 8H LatC exlusion control of Fig. 4F
Med	Sup
	Inf
Lat	Sup
	Inf
Fraction		0.00293706	0.000559441	0.13958	0.681958	0.0734266	0.06	0.00727273	0.0342657
SupFig. 9C Precentage of cells per group
LatI
Cluster	1	2	3	4	5	6	7	8
Upper	40	21.3592	18.9655	38.2766	42.1846	34.5021	9.09091	1.6129
Middle	46	69.9029	78.1609	58.1162	45.3861	51.1921	25.5051	10.7527
Deep	14	8.73786	2.87356	3.60721	12.4294	14.3058	65.404	87.6344
LatC
Cluster	1	2	3	4	5	6	7	8
Upper	13.3333	11.1111	10	37.2093	25.6566	13.3929	8.29694	1.84332
Middle	86.6667	88.8889	87.7778	58.1395	55.9596	84.8214	21.8341	10.1382
Deep	0	0	2.22222	4.65116	18.3838	1.78571	69.869	88.0184
Fig. 5F Percentage of cells projecting to Med
Group	Median	Confidence interval
	0.5	0.025	0.975
Upper	6.448	4.807	8.089
Middle	31.38	28.9	33.79
Deep	8.933	7.072	11.04
Fig. 5G Percentage of cells projecting to Str
Group	Median	Confidence interval
	0.5	0.025	0.975
Upper	1.758	0.9379	2.696
Middle	14.07	12.41	15.79
Deep	10.55	8.561	12.78
Fig. 5H Percentage of cells projecting to LatC
Group	Median	Confidence interval
	0.5	0.025	0.975
Upper	34.82	31.42	38.1
Middle	58.97	56.35	61.38
Deep	57.07	53.97	60.42
SupFig. 9G Percentage of cells projecting to Med
Group	Median	Confidence interval
	0.5	0.025	0.975
Upper/Middle	21.44	19.99	22.92
Deep	3.25	2.167	4.442
SupFig. 9H Percentage of cells projecting to Str
Group	Median	Confidence interval
	0.5	0.025	0.975
Upper/Middle	5.409	4.668	6.246
Deep	5.85	4.442	7.367
SupFig. 9I Percentage of cells projecting to LatC
Group	Median	Confidence interval
	0.5	0.025	0.975
Upper/Middle	49.52	47.75	51.32
Deep	63.06	59.91	66.09
Fig. 5I LatC focal projection distance (μm)
Group	Median	Confidence interval
	0.5	0.025	0.975
Upper	142.8	90.86	315.3
Middle	228.1	113.6	394.9
Deep	303	190.3	477.4
SupFig. 9K LatI focal projection distance (μm)
Group	Median	Confidence interval
	0.5	0.025	0.975
Upper	286.7	89.34	454.6
Middle	430.7	200	566.8
Deep	398.6	241.3	525.1
SupFig. 9L LatC focal projection distance (μm)
LatC local-exclusion control
Group	Median	Confidence interval
	0.5	0.025	0.975
Upper	166.8	112	254.9
Middle	245	112.6	442.7
Deep	331.5	189.5	495.6
SupFig. 9M LatC focal projection distance (μm)
Group	Median	Confidence interval
	0.5	0.025	0.975
Upper/Middle	207.8	107.7	385.4
Deep	332.6	181.3	482.9
SupFig. 9N LatI focal projection distance (μm)
Group	Median	Confidence interval
	0.5	0.025	0.975
Upper/Middle	405.8	203.1	553.8
Deep	398.1	195.4	573.5
